# Neurotrophin receptor activation rescues cognitive and synaptic abnormalities caused by mutation of the psychiatric risk gene *Cacna1c*

**DOI:** 10.1101/2020.05.29.123695

**Authors:** Cezar M. Tigaret, Tzu-Ching E. Lin, Edward Morrell, Lucy Sykes, Michael C. O’Donovan, Michael J. Owen, Lawrence S. Wilkinson, Matthew W. Jones, Kerrie L. Thomas, Jeremy Hall

## Abstract

Genetic variation in *CACNA1C*, which encodes the alpha-1 subunit of Ca_V_1.2 L-type voltage-gated calcium channels, is strongly linked to risk for psychiatric disorders including schizophrenia and bipolar disorder. To translate genetics to neurobiological mechanisms and rational therapeutic targets, we investigated the impact of altered *Cacna1c* dosage on rat cognitive, synaptic and circuit phenotypes implicated by patient studies. We show that rats hemizygous for *Cacna1c* harbor marked impairments in learning to disregard non-salient stimuli, a behavioral change previously associated with psychosis. This behavioral deficit is accompanied by dys-coordinated network oscillations during learning, pathway-selective disruption of hippocampal synaptic plasticity, attenuated Ca^2+^ signaling in dendritic spines and decreased signaling through the Extracellular-signal Regulated Kinase (ERK) pathway. Activation of the ERK pathway by a small molecule agonist of TrkB/TrkC neurotrophin receptors rescued both behavioral and synaptic plasticity deficits in *Cacna1c^+/-^* rats. These results map a route through which genetic variation in *CACNA1C* can disrupt experience-dependent synaptic signaling and circuit activity, culminating in cognitive alterations associated with psychiatric disorders. Our findings highlight targeted activation of neurotrophin signaling pathways with BDNF mimetic drugs as a novel, genetically informed therapeutic approach for rescuing behavioral abnormalities in psychiatric disorder.

**One Sentence Summary:** Neurotrophin receptor activation reveals that BDNF mimetic drugs have therapeutic potential to ameliorate genetic risk for psychiatric disorders.
