## Supplementary Table 3 for "Neurotrophin receptor activation rescues cognitive and synaptic abnormalities caused by mutation of the psychiatric risk gene *Cacna1c*"

### Sheet: Supplementary Table III Pairwis
Table S3. P-values for pairwise comparisons of APCaTs in Cacna1c+/+ vs Cacna1c+/- CA1 pyramidal neurons
Distance (µm)	Protocol	Amplitude		Amplitude (norm)		Time integral		Time integral (norm)
0-150	1 AP	0.5411	n.s.	1		0.8652	n.s.	1
	2 AP	0.3129	n.s.	0.3222	n.s.	0.663	n.s.	0.8057	n.s.
	3 AP	0.3185	n.s.	0.3762	n.s.	0.7588	n.s.	0.7139	n.s.
	5 AP	0.0473	*	0.8853	n.s.	0.4143	n.s.	0.17	n.s.
150-250	1 AP	0.0026	**	1		0.3488	n.s.	1
	2 AP	<0.0001	***	0.0149	*	<0.0001	***	<0.0001	***
	3 AP	<0.0001	***	<0.0001	***	<0.0001	***	<0.0001	***
	5 AP	<0.0001	***	<0.0001	***	<0.0001	***	<0.0001	***
250-400	1 AP	0.0273	*	1		0.4865	n.s.	1
	2 AP	<0.0001	***	0.0359	*	0.0001	***	0.0448	*
	3 AP	<0.0001	***	0.0015	**	<0.0001	***	0.0004	***
	5 AP	<0.0001	***	0.0016	**	<0.0001	***	<0.0001	***
